# HiTaxon: A hierarchical ensemble framework for taxonomic classification of short reads

**DOI:** 10.1101/2023.09.11.557224

**Authors:** Bhavish Verma, John Parkinson

## Abstract

Whole microbiome DNA and RNA sequencing (metagenomics and metatranscriptomics) are pivotal to determining functional roles within microbial communities. A key challenge in analysing these complex datasets, typically composed of tens of millions of short reads, is accurately classifying reads to their taxon of origin. Traditional reference-based short-read classification tools are compromised by reference database biases, leading to interest in classifiers leveraging machine learning (ML) algorithms. While ML classifiers have shown promise, they still lag reference-based tools in species-level classification. To address this performance gap, attention has turned to approaches that incorporate the hierarchical structure of taxonomic classifications, albeit with limited results. Here we introduce HiTaxon, a hierarchical framework for creating ensembles of reference-dependent and ML classifiers. HiTaxon facilitates data collection and processing, reference database construction and model training to streamline ensemble creation. We show that databases created by HiTaxon improve the species-level performance of reference-dependent classifiers, while reducing their computational overhead. Additionally, through exploring hierarchical methods for HiTaxon, we highlight that our custom hierarchical ML approach improves species-level classification relative to traditional strategies. Finally, we demonstrate the improved performance of our hierarchical ensemble over current state-of-the-art classifiers in species classification using datasets comprised of either simulated or experimentally-derived reads.
