## Supplementary material for "HiTaxon: A hierarchical ensemble framework for taxonomic classification of short reads": S4 Data

### Sheet: Datasets
Identifier	Species
RUG14133	Bacillus coagulans (firmicutes)
RUG14306	Bacillus licheniformis (firmicutes)
RUG13721	Bifidobacterium merycicum (high G+C Gram-positive bacteria)
RUG14080	Campylobacter fetus (e-proteobacteria)
RUG11795	Erysipelothrix rhusiopathiae (firmicutes)
RUG10038	Eubacterium pyruvativorans
RUG10065	Eubacterium pyruvativorans (firmicutes)
RUG10814	Eubacterium pyruvativorans (firmicutes)
RUG12705	Eubacterium pyruvativorans (firmicutes)
RUG13129	Eubacterium pyruvativorans (firmicutes)
RUG13474	Eubacterium pyruvativorans (firmicutes)
RUG10494	Eubacterium ruminantium (firmicutes)
RUG13076	Eubacterium ruminantium (firmicutes)
RUG13674	Fibrobacter succinogenes
RUG10039	Fibrobacter succinogenes (bacteria)
RUG10062	Fibrobacter succinogenes (bacteria)
RUG10152	Fibrobacter succinogenes (bacteria)
RUG10265	Fibrobacter succinogenes (bacteria)
RUG10364	Fibrobacter succinogenes (bacteria)
RUG10636	Fibrobacter succinogenes (bacteria)
RUG10650	Fibrobacter succinogenes (bacteria)
RUG10752	Fibrobacter succinogenes (bacteria)
RUG10790	Fibrobacter succinogenes (bacteria)
RUG11173	Fibrobacter succinogenes (bacteria)
RUG11295	Fibrobacter succinogenes (bacteria)
RUG11357	Fibrobacter succinogenes (bacteria)
RUG11387	Fibrobacter succinogenes (bacteria)
RUG11489	Fibrobacter succinogenes (bacteria)
RUG11549	Fibrobacter succinogenes (bacteria)
RUG11612	Fibrobacter succinogenes (bacteria)
RUG11643	Fibrobacter succinogenes (bacteria)
RUG11671	Fibrobacter succinogenes (bacteria)
RUG11683	Fibrobacter succinogenes (bacteria)
RUG12050	Fibrobacter succinogenes (bacteria)
RUG12208	Fibrobacter succinogenes (bacteria)
RUG12439	Fibrobacter succinogenes (bacteria)
RUG12518	Fibrobacter succinogenes (bacteria)
RUG12625	Fibrobacter succinogenes (bacteria)
RUG12637	Fibrobacter succinogenes (bacteria)
RUG13122	Fibrobacter succinogenes (bacteria)
RUG13203	Fibrobacter succinogenes (bacteria)
RUG13435	Fibrobacter succinogenes (bacteria)
RUG13678	Fibrobacter succinogenes (bacteria)
RUG13745	Fibrobacter succinogenes (bacteria)
RUG13847	Fibrobacter succinogenes (bacteria)
RUG13981	Fibrobacter succinogenes (bacteria)
RUG14062	Fibrobacter succinogenes (bacteria)
RUG14205	Fibrobacter succinogenes (bacteria)
RUG14343	Fibrobacter succinogenes (bacteria)
RUG14497	Fibrobacter succinogenes (bacteria)
RUG14540	Fibrobacter succinogenes (bacteria)
RUG14562	Fibrobacter succinogenes (bacteria)
RUG14609	Fibrobacter succinogenes (bacteria)
RUG14683	Fibrobacter succinogenes (bacteria)
RUG14715	Fibrobacter succinogenes (bacteria)
RUG13225	Kandleria vitulina
RUG11184	Lachnobacterium bovis (firmicutes)
RUG14303	Lentilactobacillus buchneri (firmicutes)
RUG14834	Ligilactobacillus ruminis
RUG14079	Ligilactobacillus ruminis (firmicutes)
RUG13413	Methanogenic archaeon
RUG10898	Methanogenic archaeon
RUG13270	Methanogenic archaeon
RUG14013	Methanogenic archaeon
RUG11912	Olsenella umbonata
RUG12527	Olsenella umbonata (actinobacteria)
RUG13210	Olsenella umbonata (actinobacteria)
RUG13974	Prevotella bryantii (CFB group bacteria)
RUG11468	Ruminococcus bromii (firmicutes)
RUG10060	Ruminococcus flavefaciens (firmicutes)
RUG10068	Ruminococcus flavefaciens (firmicutes)
RUG10149	Ruminococcus flavefaciens (firmicutes)
RUG10184	Ruminococcus flavefaciens (firmicutes)
RUG10205	Ruminococcus flavefaciens (firmicutes)
RUG10210	Ruminococcus flavefaciens (firmicutes)
RUG10281	Ruminococcus flavefaciens (firmicutes)
RUG10533	Ruminococcus flavefaciens (firmicutes)
RUG10576	Ruminococcus flavefaciens (firmicutes)
RUG10583	Ruminococcus flavefaciens (firmicutes)
RUG10602	Ruminococcus flavefaciens (firmicutes)
RUG10718	Ruminococcus flavefaciens (firmicutes)
RUG10728	Ruminococcus flavefaciens (firmicutes)
RUG10792	Ruminococcus flavefaciens (firmicutes)
RUG10802	Ruminococcus flavefaciens (firmicutes)
RUG10976	Ruminococcus flavefaciens (firmicutes)
RUG11186	Ruminococcus flavefaciens (firmicutes)
RUG12028	Ruminococcus flavefaciens (firmicutes)
RUG12232	Ruminococcus flavefaciens (firmicutes)
RUG12238	Ruminococcus flavefaciens (firmicutes)
RUG12542	Ruminococcus flavefaciens (firmicutes)
RUG12734	Ruminococcus flavefaciens (firmicutes)
RUG13067	Ruminococcus flavefaciens (firmicutes)
RUG13124	Ruminococcus flavefaciens (firmicutes)
RUG13229	Ruminococcus flavefaciens (firmicutes)
RUG13317	Ruminococcus flavefaciens (firmicutes)
RUG13392	Ruminococcus flavefaciens (firmicutes)
RUG13420	Ruminococcus flavefaciens (firmicutes)
RUG13421	Ruminococcus flavefaciens (firmicutes)
RUG13454	Ruminococcus flavefaciens (firmicutes)
RUG13489	Ruminococcus flavefaciens (firmicutes)
RUG13690	Ruminococcus flavefaciens (firmicutes)
RUG13742	Ruminococcus flavefaciens (firmicutes)
RUG13743	Ruminococcus flavefaciens (firmicutes)
RUG13777	Ruminococcus flavefaciens (firmicutes)
RUG13881	Ruminococcus flavefaciens (firmicutes)
RUG13886	Ruminococcus flavefaciens (firmicutes)
RUG13904	Ruminococcus flavefaciens (firmicutes)
RUG14021	Ruminococcus flavefaciens (firmicutes)
RUG14135	Ruminococcus flavefaciens (firmicutes)
RUG14191	Ruminococcus flavefaciens (firmicutes)
RUG14900	Ruminococcus flavefaciens (firmicutes)
RUG14926	Ruminococcus flavefaciens (firmicutes)
RUG12680	Selenomonas bovis
RUG10074	Selenomonas bovis (firmicutes)
RUG10598	Selenomonas bovis (firmicutes)
RUG10837	Selenomonas bovis (firmicutes)
RUG11972	Selenomonas ruminantium (firmicutes)
RUG12002	Selenomonas ruminantium (firmicutes)
RUG12626	Selenomonas ruminantium (firmicutes)
RUG12654	Selenomonas ruminantium (firmicutes)
RUG12744	Selenomonas ruminantium (firmicutes)
RUG13045	Selenomonas ruminantium (firmicutes)
RUG13114	Selenomonas ruminantium (firmicutes)
RUG13176	Selenomonas ruminantium (firmicutes)
RUG14000	Selenomonas ruminantium (firmicutes)
RUG14411	Selenomonas ruminantium (firmicutes)
RUG14671	Sharpea azabuensis
RUG10119	Sharpea azabuensis (firmicutes)
RUG10213	Sharpea azabuensis (firmicutes)
RUG10224	Sharpea azabuensis (firmicutes)
RUG10579	Sharpea azabuensis (firmicutes)
RUG11470	Sharpea azabuensis (firmicutes)
RUG11627	Sharpea azabuensis (firmicutes)
RUG12713	Sharpea azabuensis (firmicutes)
RUG13068	Sharpea azabuensis (firmicutes)
RUG13132	Sharpea azabuensis (firmicutes)
RUG13185	Sharpea azabuensis (firmicutes)
RUG13215	Sharpea azabuensis (firmicutes)
RUG13326	Sharpea azabuensis (firmicutes)
RUG13337	Sharpea azabuensis (firmicutes)
RUG13588	Sharpea azabuensis (firmicutes)
RUG13724	Sharpea azabuensis (firmicutes)
RUG13916	Sharpea azabuensis (firmicutes)
RUG14064	Sharpea azabuensis (firmicutes)
RUG14297	Thermobifida fusca (high G+C Gram-positive bacteria)
AcerumDSM5522	Acetitomaculum ruminis
AciferpGA4	Acidaminococcus fermentans
AciferWCC6	Acidaminococcus fermentens
ActdenPA	Actinomyces denticolens
ActnasKPR1	Actinomyces nasicola
ActrumKPR7B	Actinomyces ruminicola
ActrumDSM27982	Actinomyces ruminicola
AllhisDSM15230	Allisonella histaminiformans
AnalipLB2005	Anaerovibrio lipolyticus
BaccerKPR7A	Bacillus cereus
BaclicVTM3R78	Bacillus licheniformis
BacovaNLAEzlC57	Bacteroides ovatus
BactheNLAEzlC579	Bacteroides thetaiotaomicron
BacvulNLAEzlG202	Bacteroides vulgatus
BacxylNLAEzlC202	Bacteroides xylanisolvens
BacxylNLAEzlG339	Bacteroides xylanisolvens
BassucKPR2	Basfia succiniciproducens
BifadoDSM20087	Bifidobacterium adolescentis
BifbifCalf96	Bifidobacterium bifidum
BifbouDSM20432	Bifidobacterium boum
BifbreRP2	Bifidobacterium breve
BifchoAGR2158	Bifidobacterium choerinum
BifrumDSM6489	Bifidobacterium ruminantium
BiftheDSM20212	Bifidobacterium thermophilum
BlaschDSM10518	Blautia schinkii
BlawexAGR2146	Blautia wexlerae
ButfibMD2001	Butyrivibrio fibrisolvens
ButfibAB2020	Butyrivibrio fibrisolvens
ButfibFE2007	Butyrivibrio fibrisolvens
ButfibND3005	Butyrivibrio fibrisolvens
ButfibWTE3004	Butyrivibrio fibrisolvens
ButfibTB	Butyrivibrio fibrisolvens
ButfibAR40	Butyrivibrio fibrisolvens
ButhunXBD2006	Butyrivibrio hungatei
ButhunNK4A153	Butyrivibrio hungatei
ButproFD2007	Butyrivibrio proteoclasticus
ButproP18	Butyrivibrio proteoclasticus
CloalgB3	Clostridium algidicarnis
ClobeiHUN142	Clostridium beijerinckii
ClobutAGR2140	Clostridium butyricum
ClocadAGR2141	Clostridium cadaveris
ClocadNLAEzlG419	Clostridium cadaveris
ClococNLAEzlC224	Clostridium cochlearium
ClolunDSM17049	Clostridium lundense
CloparAGR2156	Clostridium paraputrificum
CorvitGa6A13	Corynebacterium vitaeruminis
DendetDSM21843	Denitrobacterium detoxificans
DesdesDSM7057	Desulfovibrio desulfuricans
DeslegKHC7	Desulfovibrio legallii
DorlonAGR2136	Dorea longicatena
EntcasNLAEzlC414	Enterococcus casseliflavus
EntcasNLAEzlG268	Enterococcus casseliflavus
EntfaeVTM1R91	Enterococcus faecalis
Entfae68A	Enterococcus faecalis
EntgalSKF1	Enterococcus gallinarum
EntmunC2	Enterococcus mundtii
EryinnNLAEzlG197	Erysipelatoclostridium innocuum
EryinnNLAEzlC381	Erysipelatoclostridium innocuum
EsccolPA3	Escherichia coli
EubcalNLAEzlG225	Eubacterium callanderi
EubcelLD2006	Eubacterium cellulosolvens
EuboxiDSM3217	Eubacterium oxidoreducens
Eubpyri6	Eubacterium pyruvativorans
EubpyrKHPC4	Eubacterium pyruvativorans
EubpyrKHGC13	Eubacterium pyruvativorans
EubrumHUN269	Eubacterium ruminantium
EubrumFB3002	Eubacterium ruminantium
FusnecHUN048	Fusobacterium necrophorum
KanvitMC3001	Kandleria vitulina
KanvitWCE2011	Kandleria vitulina
KanvitDSM20405	Kandleria vitulina
KanvitS3b	Kandleria vitulina
KanvitWCC7	Kandleria vitulina
KanvitKH4T7	Kandleria vitulina
LacbovNK4B19	Lachnobacterium bovis
LacbovAE2004	Lachnobacterium bovis
LacbovC6A12	Lachnobacterium bovis
LacbovDSM14045	Lachnobacterium bovis
LacaerDSM5434	Lachnoclostridium aerotolerans
LacamiDSM10710	Lachnoclostridium aminophilum
LacamiKH1P1	Lachnoclostridium aminophilum
LaccitNLAEzlG70	Lachnoclostridium citroniae
LaccloAGR2157	Lachnoclostridium clostridioforme
LaccloNLAEzlG208	Lachnoclostridium clostridioforme
LaccloNLAEzlC196	Lachnoclostridium clostridioforme
LacconNLAEzlC134	Lachnoclostridium contortum
LaclavNLAEzlG277	Lachnoclostridium lavalense
LacoroNLAEzlC242	Lachnoclostridium oroticum
LacpolDSM1801	Lachnoclostridium polysaccharolyticum
LacmulLB2003	Lachnospira multipara
LacmulMC2003	Lachnospira multipara
LacmulD15d	Lachnospira multipara
LacpecM83	Lachnospira pectinoschiza
LacbreAG48	Lactobacillus brevis
LacmucWCC8	Lactobacillus mucosae
LacmucKHPC15	Lactobacillus mucosae
LacmucKHPX11	Lactobacillus mucosae
LacplaAG30	Lactobacillus plantarum
LacrumWC1T17	Lactobacillus ruminis
LacgarM79	Lactococcus garvieae
MegelsT81	Megasphaera elsdenii
MegelsYE34	Megasphaera elsdenii
MetgotDSM11978	Methanobrevibacter gottschalkii
MetmilDSM16643	Methanobrevibacter millerae
MetollDSM16632	Methanobrevibacter olleyae
MetwolSH	Methanobrevibacter wolinii
MetmobDSM1539	Methanomicrobium mobile
MiclutVTM4R57	Micrococcus luteus
MitjalDSM13811	Mitsuokella jalaludinii
MormorNLAEzlC84	Morganella morganii
OlsumbDSM22619	Olsenella umbonata
OlsumbWCP15	Olsenella umbonata
OlsumbKHGC19	Olsenella umbonata
PedaciAGR20	Pediococcus acidilactici
PepmanLM2	Peptoclostridium mangenotii
PepanaC	Peptostreptococcus anaerobius
PeprusCalf135	Peptostreptococcus russellii
PrebreP6B11	Prevotella brevis
PrebryC21a	Prevotella bryantii
PrebryKHPX14	Prevotella bryantii
PrerumGa6B6	Prevotella ruminicola
PrerumBPI34	Prevotella ruminicola
PrerumBPI162	Prevotella ruminicola
PrerumRM4	Prevotella ruminicola
PrerumKHP1	Prevotella ruminicola
PrerumD31d	Prevotella ruminicola
PrerumAR32	Prevotella ruminicola
ProacnNLAEzlG260	Propionibacterium acnes
ProrumDSM24773	Proteiniclasticum ruminis
PromirNLAEzlG534	Proteus mirabilis
PromirNLAEzlC285	Proteus mirabilis
PserumHUN009	Pseudobutyrivibrio ruminis
PserumAD2017	Pseudobutyrivibrio ruminis
PserumDSM9787	Pseudobutyrivibrio ruminis
PserumACV9	Pseudobutyrivibrio ruminis
PsexylDSM10317	Pseudobutyrivibrio xylanivorans
RumamyDSM1361	Ruminobacter amylophilus
RumamyRM87	Ruminobacter amylophilus
RumalbAR67	Ruminococcus albus
RumalbKH2T6	Ruminococcus albus
RumflaMA2007	Ruminococcus flavefaciens
RumflaMC2020	Ruminococcus flavefaciens
RumflaND2009	Ruminococcus flavefaciens
RumflaYAD2003	Ruminococcus flavefaciens
RumflaYRD2003	Ruminococcus flavefaciens
RumflaSAb67	Ruminococcus flavefaciens
RumflaXPD3002	Ruminococcus flavefaciens
RumflaY1	Ruminococcus flavefaciens
RumflaAE3010	Ruminococcus flavefaciens
RumgnaAGR2154	Ruminococcus gnavus
Selbov8141	Selenomonas bovis
SelrumAC2024	Selenomonas ruminantium
SelrumAB3002	Selenomonas ruminantium
SelrumC3	Selenomonas ruminantium
SelrumGACV9	Selenomonas ruminantium
SelrumZ108	Selenomonas ruminantium
SelrumS137	Selenomonas ruminantium
SelrumWCT3	Selenomonas ruminantium
SelrumL14	Selenomonas ruminantium
SelrumHD4	Selenomonas ruminantium
ShaazaDSM18934	Sharpea azabuensis
ShaazaDSM20406	Sharpea azabuensis
ShaazaKH1P5	Sharpea azabuensis
ShaazaKH2P10	Sharpea azabuensis
ShisonNLAEzlG496	Shigella sonnei
StaepiAG42	Staphylococcus epidermidis
StrequB315	Streptococcus equinus
StrequSN033	Streptococcus equinus
StrequAG46	Streptococcus equinus
Strequ2B	Streptococcus equinus
StrequJB1	Streptococcus equinus
StrequGA1	Streptococcus equinus
StrequpGA7	Streptococcus equinus
StrequpR5	Streptococcus equinus
StrequC277	Streptococcus equinus
StrequH24	Streptococcus equinus
StrequSb04	Streptococcus equinus
StrequSb05	Streptococcus equinus
StrequSb10	Streptococcus equinus
StrequSb13	Streptococcus equinus
StrequSb17	Streptococcus equinus
StrequSb18	Streptococcus equinus
StrequSb20	Streptococcus equinus
StrequYE01	Streptococcus equinus
StrequSb09	Streptococcus equinus
StrequSI	Streptococcus equinus
StrequAR3	Streptococcus equinus
StrequMPR1	Streptococcus equinus
StrequMPR2	Streptococcus equinus
StrequMPR4	Streptococcus equinus
StrgalVTM1R27	Streptococcus gallolyticus
StrgalVTM3R24	Streptococcus gallolyticus
StrgalVTM3R42	Streptococcus gallolyticus
StrgalVTM2R47	Streptococcus gallolyticus
StrgalLMG15572	Streptococcus gallolyticus
StrhenA4	Streptococcus henryi
SucrumDSM9236	Succiniclasticum ruminis
SucrumDSM11005	Succiniclasticum ruminis
SucdexH5	Succinivibrio dextrinosolvens
Sucdex22B	Succinivibrio dextrinosolvens
TerglyKPPR9	Terrisporobacter glycolicus
TrebryXBD1002	Treponema bryantii
TrebryNK4A124	Treponema bryantii
TrebryB25	Treponema bryantii

### Sheet: Results
	LCL-LCPN	Kaiju-HiTaxon-DB	Kaiju-RefSeq-DB	Kraken2-HiTaxon-DB	Kraken2-RefSeq-DB	Kraken2-HiTaxon-Ens	Kaiju-HiTaxon-Ens	Kaiju-Kraken-Ens		Read Count
Incorrectly Classified;Unseen Species	451783	126884	122752	31924	50945	36593	159998	155216
Incorrectly Classified; Unseen Genus	447942	125957	121676	30696	49655	35246	158891	153174
Incorrectly Classified; Unseen Family	431456	121494	117537	29758	48600	34252	153284	147874
Incorrectly Classified; Unseen Order	275429	75966	73427	21789	39343	25133	94989	95320
Incorrectly Classified; Unseen Class	133528	37997	37111	5085	5617	5836	47951	42471
Incorrectly Classified;Unseen Phylum	44997	12855	13305	1193	1351	1364	16463	13921
Unclassified;Unseen Species	667568	992467	996599	1087427	1068406	1082758	959353	964135
Unclassified;Unseen Genus	661414	983399	987680	1078660	1059701	1074110	950465	956182
Unclassified;Unseen Family	637918	947880	951837	1039616	1020774	1035122	916090	921500
Unclassified;Unseen Order	404178	603641	606180	657818	640264	654474	584618	584287
Unclassified;Unseen Class	196294	291825	292711	324737	324205	323986	281871	287351
Unclassified;Unseen Phylum	64950	97092	96642	108754	108596	108583	93484	96026
